# Discovery of a new but established population of the guppy in Germany

**DOI:** 10.1101/2022.02.01.478389

**Authors:** David Bierbach, Christopher Schutz, Nils Weimar, Alessandra Escurra Alegre, Fritz A. Francisco, Serafina Wersing, Olivia L. O’Connor, Michael Kempkes, Udo Rose, Friedrich Wilhelm Miesen, Marie Habedank, Jonas Jourdan, Jana Kabus, Delia Hof, Simon Hornung, Sebastian Emde, Leon Rüffert, Juliane Lukas

## Abstract

Feral populations of tropical fish species in temperate climates like Central Europe are a rare but repeatedly observed phenomenon. Due to the influence of industrial or geothermal heated water, released tropical fish may be able to survive harsh winter conditions. Here we characterize a newly discovered thermally polluted river, with an established population of the guppy (*Poecilia reticulata*) co-occurring with native species. Through a mark-recapture approach, we estimated the population size of the guppies close to the warm water inflow to be around 2000 individuals during summer and we further provide descriptive demographics of this population which allow us to assume it is well established in that river. Further, we found some of the sampled specimen being parasitized by *Camallanus* roundworms, thus showing the guppies’ host potential for this genus of internal parasites. The popularity and widespread distribution of guppies as ornamental fish often leads to their intentional or unintentional release into the wild where they are often pioneer species in anthropogenically heavily modified habitats. Guppies threaten native species through niche competition and transmission of diseases. Accordingly, early awareness and knowledge on the status of non-native populations is crucial for effective management strategies.
