## Supplementary material for "Discovery of a new but established population of the guppy in Germany": Data on fish sampling

FishingGear	CaptureDate	Site	Species	Sex [male=m; female=f; juvenile=j; not assessed= NA]	TL [mm], for Guppy SL [mm]	Comments
Seine	20210728	Erft_July	Poecilia reticulata	f	13.8	Picture taken on site
Seine	20210728	Erft_July	Poecilia reticulata	m	15.2	Picture taken on site
Seine	20210728	Erft_July	Poecilia reticulata	f	14.3	Picture taken on site
Seine	20210728	Erft_July	Poecilia reticulata	m	12.9	Picture taken on site
Seine	20210728	Erft_July	Poecilia reticulata	f	15.9	Picture taken on site
Seine	20210728	Erft_July	Poecilia reticulata	J	12.3	Picture taken on site
Seine	20210728	Erft_July	Poecilia reticulata	m	14.2	Picture taken on site
Seine	20210728	Erft_July	unind	NA	16.2	Picture taken on site
Seine	20210728	Erft_July	Poecilia reticulata	f	15.1	Picture taken on site
Seine	20210728	Erft_July	Poecilia reticulata	m	12.2	Picture taken on site
Seine	20210728	Erft_July	Poecilia reticulata	J	10.8	Picture taken on site
Seine	20210728	Erft_July	Poecilia reticulata	f	13.5	Picture taken on site
Seine	20210728	Erft_July	Poecilia reticulata	J	11.7	Picture taken on site
Seine	20210728	Erft_July	Poecilia reticulata	m	12.4	Picture taken on site
Seine	20210728	Erft_July	Poecilia reticulata	J	10.1	Picture taken on site
Seine	20210728	Erft_July	Poecilia reticulata	J	11	Picture taken on site
Seine	20210728	Erft_July	Poecilia reticulata	m	13.9	Picture taken on site
Seine	20210728	Erft_July	Poecilia reticulata	m	10.8	Picture taken on site
Seine	20210728	Erft_July	Poecilia reticulata	J	9.9	Picture taken on site
Seine	20210728	Erft_July	Poecilia reticulata	f	14.7	Picture taken on site
Seine	20210728	Erft_July	Poecilia reticulata	J	8.8	Picture taken on site
Seine	20210728	Erft_July	Poecilia reticulata	J	8.2	Picture taken on site
Seine	20210728	Erft_July	Poecilia reticulata	J	11	Picture taken on site
Seine	20210728	Erft_July	Poecilia reticulata	J	8.7	Picture taken on site
Seine	20210728	Erft_July	Poecilia reticulata	f	13.9	Picture taken on site
Seine	20210728	Erft_July	Poecilia reticulata	J	11.5	Picture taken on site
Seine	20210728	Erft_July	Poecilia reticulata	m	14.9	Picture taken on site
Seine	20210728	Erft_July	Poecilia reticulata	f	13.9	Picture taken on site
Seine	20210728	Erft_July	Poecilia reticulata	J	8.7	Picture taken on site
Seine	20210728	Erft_July	Poecilia reticulata	m	18.8	Picture taken on site
Seine	20210728	Erft_July	Poecilia reticulata	f	21.6	Picture taken on site
Seine	20210728	Erft_July	Poecilia reticulata	f	20.5	Picture taken on site
Seine	20210728	Erft_July	Poecilia reticulata	m	14.3	Picture taken on site
Seine	20210728	Erft_July	Poecilia reticulata	m	17.6	Picture taken on site
Seine	20210728	Erft_July	Poecilia reticulata	f	19.3	Picture taken on site
Seine	20210728	Erft_July	Poecilia reticulata	f	21	Picture taken on site
Seine	20210728	Erft_July	Poecilia reticulata	m	17.2	Picture taken on site
Seine	20210728	Erft_July	Poecilia reticulata	m	17.7	Picture taken on site
Seine	20210728	Erft_July	Poecilia reticulata	f	19.6	Picture taken on site
Seine	20210728	Erft_July	Poecilia reticulata	f	17.4	Picture taken on site
Seine	20210728	Erft_July	Poecilia reticulata	f	32.8	Picture taken on site
Seine	20210728	Erft_July	Poecilia reticulata	f	22.4	Picture taken on site
Seine	20210728	Erft_July	Poecilia reticulata	m	17.7	Picture taken on site
Seine	20210728	Erft_July	Poecilia reticulata	m	16.2	Picture taken on site
Seine	20210728	Erft_July	Poecilia reticulata	f	17.1	Picture taken on site
Seine	20210728	Erft_July	Poecilia reticulata	J	10.9	Picture taken on site
Seine	20210728	Erft_July	Poecilia reticulata	f	27.8	Picture taken on site
Seine	20210728	Erft_July	Poecilia reticulata	m	13.1	Picture taken on site
Seine	20210728	Erft_July	Poecilia reticulata	f	17.4	Picture taken on site
Seine	20210728	Erft_July	Poecilia reticulata	m	16.8	Picture taken on site
Seine	20210728	Erft_July	Poecilia reticulata	J	11.3	Picture taken on site
Seine	20210728	Erft_July	Poecilia reticulata	f	19.7	Picture taken on site
Seine	20210728	Erft_July	Poecilia reticulata	f	23.1	Picture taken on site
Seine	20210728	Erft_July	Poecilia reticulata	m	17.4	Picture taken on site
Seine	20210728	Erft_July	Poecilia reticulata	f	14.5	Picture taken on site
Seine	20210728	Erft_July	Poecilia reticulata	m	14.7	Picture taken on site
Seine	20210728	Erft_July	Poecilia reticulata	f	16.9	Picture taken on site
Seine	20210728	Erft_July	Poecilia reticulata	f	21.9	Picture taken on site
Seine	20210728	Erft_July	Poecilia reticulata	f	18.4	Picture taken on site
Seine	20210728	Erft_July	Poecilia reticulata	f	14	Picture taken on site
Seine	20210728	Erft_July	unind	NA	21.5	Picture taken on site
Seine	20210728	Erft_July	Poecilia reticulata	J	11.5	Picture taken on site
Seine	20210728	Erft_July	Poecilia reticulata	f	25.5	Picture taken on site
Seine	20210728	Erft_July	Poecilia reticulata	m	21.3	Picture taken on site
Seine	20210728	Erft_July	Poecilia reticulata	m	18.7	Picture taken on site
Seine	20210728	Erft_July	Poecilia reticulata	m	17.4	Picture taken on site
Seine	20210728	Erft_July	Poecilia reticulata	J	14.3	Picture taken on site
Seine	20210728	Erft_July	Poecilia reticulata	J	11.9	Picture taken on site
Seine	20210728	Erft_July	Poecilia reticulata	m	14.9	Picture taken on site
Seine	20210728	Erft_July	Poecilia reticulata	f	15.3	Picture taken on site
Seine	20210728	Erft_July	Poecilia reticulata	m	13.2	Picture taken on site
Seine	20210728	Erft_July	Poecilia reticulata	J	10.1	Picture taken on site
Seine	20210728	Erft_July	Poecilia reticulata	m	12.8	Picture taken on site
Seine	20210728	Erft_July	unind	NA	19.3	Picture taken on site
Seine	20210728	Erft_July	Poecilia reticulata	f	14.5	Picture taken on site
Seine	20210728	Erft_July	Gobio gobio	NA	25.1	Picture taken on site
Seine	20210728	Erft_July	Gobio gobio	NA	30.9	Picture taken on site
Seine	20210728	Erft_July	Gobio gobio	NA	22.5	Picture taken on site
Seine	20210728	Erft_July	Gobio gobio	NA	24.5	Picture taken on site
Seine	20210728	Erft_July	Gobio gobio	NA	16.1	Picture taken on site
Seine	20210728	Erft_July	Gobio gobio	NA	26.6	Picture taken on site
Seine	20210728	Erft_July	Gasterosteus aculeatus	NA	17.6	Picture taken on site
Seine	20210728	Erft_July	Gasterosteus aculeatus	NA	17.8	Picture taken on site
Seine	20210728	Erft_July	Gasterosteus aculeatus	NA	25.1	Picture taken on site
Seine	20210728	Erft_July	Poecilia reticulata	m	16.3	Picture taken on site
Seine	20210728	Erft_July	Poecilia reticulata	m	24.9	Picture taken on site
Seine	20210728	Erft_July	Poecilia reticulata	M	18.9	Picture taken in Lab
Seine	20210728	Erft_July	Poecilia reticulata	F	23	Picture taken in Lab
Seine	20210728	Erft_July	Poecilia reticulata	M	20.3	Picture taken in Lab
Seine	20210728	Erft_July	Poecilia reticulata	M	21.2	Picture taken in Lab
Seine	20210728	Erft_July	Poecilia reticulata	F	21.3	Picture taken in Lab
Seine	20210728	Erft_July	Poecilia reticulata	F	25.8	Picture taken in Lab
Seine	20210728	Erft_July	Poecilia reticulata	M	18	Picture taken in Lab
Seine	20210728	Erft_July	Poecilia reticulata	M	17.4	Picture taken in Lab
Seine	20210728	Erft_July	Poecilia reticulata	F	15.9	Picture taken in Lab
Seine	20210728	Erft_July	Poecilia reticulata	F	16	Picture taken in Lab
Seine	20210728	Erft_July	Poecilia reticulata	M	20.9	Picture taken in Lab
Seine	20210728	Erft_July	Poecilia reticulata	F	20.6	Picture taken in Lab
Seine	20210728	Erft_July	Poecilia reticulata	M	19.1	Picture taken in Lab
Seine	20210728	Erft_July	Poecilia reticulata	F	16.4	Picture taken in Lab
Seine	20210728	Erft_July	Poecilia reticulata	M	19.6	Picture taken in Lab
Seine	20210728	Erft_July	Poecilia reticulata	F	21.4	Picture taken in Lab
Seine	20210728	Erft_July	Poecilia reticulata	F	33.2	Picture taken in Lab
Seine	20210728	Erft_July	Poecilia reticulata	F	16.6	Picture taken in Lab
Seine	20210728	Erft_July	Poecilia reticulata	F	21.8	Picture taken in Lab
Seine	20210728	Erft_July	Poecilia reticulata	F	15.4	Picture taken in Lab
Seine	20210728	Erft_July	Poecilia reticulata	M	17.3	Picture taken in Lab
Seine	20210728	Erft_July	Poecilia reticulata	F	16.2	Picture taken in Lab
Seine	20210728	Erft_July	Poecilia reticulata	F	30.4	Picture taken in Lab
Seine	20210728	Erft_July	Poecilia reticulata	F	16.3	Picture taken in Lab
Seine	20210728	Erft_July	Poecilia reticulata	M	17.5	Picture taken in Lab
Seine	20210728	Erft_July	Poecilia reticulata	F	16.9	Picture taken in Lab
Seine	20210728	Erft_July	Poecilia reticulata	F	12.2	Picture taken in Lab
Seine	20210728	Erft_July	Poecilia reticulata	M	18.6	Picture taken in Lab
Seine	20210728	Erft_July	Poecilia reticulata	F	17.8	Picture taken in Lab
Seine	20210728	Erft_July	Poecilia reticulata	F	14.8	Picture taken in Lab
Seine	20210728	Erft_July	Poecilia reticulata	M	17.6	Picture taken in Lab
Seine	20210728	Erft_July	Poecilia reticulata	F	23.1	Picture taken in Lab
Seine	20210728	Erft_July	Poecilia reticulata	F	20.3	Picture taken in Lab
Seine	20210728	Erft_July	Poecilia reticulata	F	15.6	Picture taken in Lab
Seine	20210728	Erft_July	Poecilia reticulata	F	22.9	Picture taken in Lab
Seine	20210728	Erft_July	Poecilia reticulata	F	18	Picture taken in Lab
Seine	20210728	Erft_July	Poecilia reticulata	F	14.7	Picture taken in Lab
Seine	20210728	Erft_July	Poecilia reticulata	F	16.7	Picture taken in Lab
Seine	20210728	Erft_July	Poecilia reticulata	F	16.1	Picture taken in Lab
Seine	20210728	Erft_July	Poecilia reticulata	F	20.6	Picture taken in Lab
Seine	20210728	Erft_July	Poecilia reticulata	J	16	Picture taken in Lab
Seine	20210728	Erft_July	Poecilia reticulata	J	16	Picture taken in Lab
Seine	20210728	Erft_July	Poecilia reticulata	J	14.4	Picture taken in Lab
Seine	20210728	Erft_July	Poecilia reticulata	J	10.7	Picture taken in Lab
Seine	20210728	Erft_July	Poecilia reticulata	J	15.4	Picture taken in Lab
Seine	20210728	Erft_July	Poecilia reticulata	J	11	Picture taken in Lab
Seine	20210911	Erft_Sept	Poecilia reticulata	NA	8.4	Picture taken on site
Seine	20210911	Erft_Sept	Poecilia reticulata	NA	6	Picture taken on site
Seine	20210911	Erft_Sept	Poecilia reticulata	NA	5.2	Picture taken on site
Seine	20210911	Erft_Sept	Poecilia reticulata	NA	7.6	Picture taken on site
Seine	20210911	Erft_Sept	Poecilia reticulata	NA	6.6	Picture taken on site
Seine	20210911	Erft_Sept	Poecilia reticulata	NA	13.8	Picture taken on site
Seine	20210911	Erft_Sept	Poecilia reticulata	NA	5	Picture taken on site
Seine	20210911	Erft_Sept	Poecilia reticulata	NA	6	Picture taken on site
Seine	20210911	Erft_Sept	Poecilia reticulata	NA	7.1	Picture taken on site
Seine	20210911	Erft_Sept	Poecilia reticulata	NA	8.4	Picture taken on site
Seine	20210911	Erft_Sept	Poecilia reticulata	NA	4.9	Picture taken on site
Seine	20210911	Erft_Sept	Poecilia reticulata	NA	5.5	Picture taken on site
Seine	20210911	Erft_Sept	Poecilia reticulata	NA	13.6	Picture taken on site
Seine	20210911	Erft_Sept	Poecilia reticulata	NA	7.3	Picture taken on site
Seine	20210911	Erft_Sept	Poecilia reticulata	NA	14	Picture taken on site
Seine	20210911	Erft_Sept	Poecilia reticulata	NA	9.4	Picture taken on site
Seine	20210911	Erft_Sept	Poecilia reticulata	NA	10.2	Picture taken on site
Seine	20210911	Erft_Sept	Poecilia reticulata	NA	8.6	Picture taken on site
Seine	20210911	Erft_Sept	Poecilia reticulata	NA	10.5	Picture taken on site
Seine	20210911	Erft_Sept	Poecilia reticulata	NA	12.2	Picture taken on site
Seine	20210911	Erft_Sept	Poecilia reticulata	NA	12	Picture taken on site
Seine	20210911	Erft_Sept	Poecilia reticulata	NA	9.8	Picture taken on site
Seine	20210911	Erft_Sept	Poecilia reticulata	NA	7.5	Picture taken on site
Seine	20210911	Erft_Sept	Poecilia reticulata	NA	9.7	Picture taken on site
Seine	20210911	Erft_Sept	Poecilia reticulata	NA	11.1	Picture taken on site
Seine	20210911	Erft_Sept	Poecilia reticulata	NA	8.8	Picture taken on site
Seine	20210911	Erft_Sept	Poecilia reticulata	NA	6.5	Picture taken on site
Seine	20210911	Erft_Sept	Poecilia reticulata	NA	10.3	Picture taken on site
Seine	20210911	Erft_Sept	Poecilia reticulata	NA	12.5	Picture taken on site
Seine	20210911	Erft_Sept	Poecilia reticulata	NA	10	Picture taken on site
Seine	20210911	Erft_Sept	Poecilia reticulata	NA	9.2	Picture taken on site
Seine	20210911	Erft_Sept	Poecilia reticulata	NA	14.5	Picture taken on site
Seine	20210911	Erft_Sept	Poecilia reticulata	NA	11	Picture taken on site
Seine	20210911	Erft_Sept	Poecilia reticulata	NA	10	Picture taken on site
Seine	20210911	Erft_Sept	Poecilia reticulata	NA	12.1	Picture taken on site
Seine	20210911	Erft_Sept	Poecilia reticulata	NA	9.3	Picture taken on site
Seine	20210911	Erft_Sept	Poecilia reticulata	NA	14.4	Picture taken on site
Seine	20210911	Erft_Sept	Poecilia reticulata	NA	9.9	Picture taken on site
Seine	20210911	Erft_Sept	Poecilia reticulata	NA	13.3	Picture taken on site
Seine	20210911	Erft_Sept	Poecilia reticulata	NA	8.3	Picture taken on site
Seine	20210911	Erft_Sept	Poecilia reticulata	NA	6.2	Picture taken on site
Seine	20210911	Erft_Sept	Poecilia reticulata	NA	9.9	Picture taken on site
Seine	20210911	Erft_Sept	Poecilia reticulata	NA	8.1	Picture taken on site
Seine	20210911	Erft_Sept	Poecilia reticulata	NA	6	Picture taken on site
Seine	20210911	Erft_Sept	Poecilia reticulata	NA	13	Picture taken on site
Seine	20210911	Erft_Sept	Poecilia reticulata	NA	13.6	Picture taken on site
Seine	20210911	Erft_Sept	Poecilia reticulata	NA	11.2	Picture taken on site
Seine	20210911	Erft_Sept	Poecilia reticulata	NA	6.3	Picture taken on site
Seine	20210911	Erft_Sept	Poecilia reticulata	NA	9.6	Picture taken on site
Seine	20210911	Erft_Sept	Poecilia reticulata	NA	5.5	Picture taken on site
Seine	20210911	Erft_Sept	Poecilia reticulata	NA	6.2	Picture taken on site
Seine	20210911	Erft_Sept	Poecilia reticulata	NA	12.5	Picture taken on site
Seine	20210911	Erft_Sept	Poecilia reticulata	NA	11.9	Picture taken on site
Seine	20210911	Erft_Sept	Poecilia reticulata	NA	13.1	Picture taken on site
Seine	20210911	Erft_Sept	Poecilia reticulata	NA	5.3	Picture taken on site
Seine	20210911	Erft_Sept	Poecilia reticulata	NA	14	Picture taken on site
Seine	20210911	Erft_Sept	Poecilia reticulata	NA	12.4	Picture taken on site
Seine	20210911	Erft_Sept	Poecilia reticulata	NA	8.4	Picture taken on site
Seine	20210911	Erft_Sept	Poecilia reticulata	NA	13.4	Picture taken on site
Seine	20210911	Erft_Sept	Poecilia reticulata	NA	7.3	Picture taken on site
Seine	20210911	Erft_Sept	Poecilia reticulata	NA	12.2	Picture taken on site
Seine	20210911	Erft_Sept	Poecilia reticulata	NA	12.8	Picture taken on site
Seine	20210911	Erft_Sept	Poecilia reticulata	NA	10.6	Picture taken on site
Seine	20210911	Erft_Sept	Poecilia reticulata	NA	8.2	Picture taken on site
Seine	20210911	Erft_Sept	Poecilia reticulata	NA	12.4	Picture taken on site
Seine	20210911	Erft_Sept	Poecilia reticulata	NA	9.7	Picture taken on site
Seine	20210911	Erft_Sept	Poecilia reticulata	NA	12.4	Picture taken on site
Seine	20210911	Erft_Sept	Poecilia reticulata	NA	9.6	Picture taken on site
Seine	20210911	Erft_Sept	Poecilia reticulata	NA	13.4	Picture taken on site
Seine	20210911	Erft_Sept	Poecilia reticulata	NA	8.4	Picture taken on site
Seine	20210911	Erft_Sept	Poecilia reticulata	NA	13.3	Picture taken on site
Seine	20210911	Erft_Sept	Poecilia reticulata	NA	12.3	Picture taken on site
Seine	20210911	Erft_Sept	Poecilia reticulata	NA	16	Picture taken on site
Seine	20210911	Erft_Sept	Poecilia reticulata	NA	9.4	Picture taken on site
Seine	20210911	Erft_Sept	Poecilia reticulata	NA	14.6	Picture taken on site
Seine	20210911	Erft_Sept	Poecilia reticulata	NA	11.7	Picture taken on site
Seine	20210911	Erft_Sept	Poecilia reticulata	NA	13	Picture taken on site
Seine	20210911	Erft_Sept	Poecilia reticulata	NA	13.5	Picture taken on site
Seine	20210911	Erft_Sept	Poecilia reticulata	NA	19.2	Picture taken on site
Seine	20210911	Erft_Sept	Poecilia reticulata	NA	13.4	Picture taken on site
Seine	20210911	Erft_Sept	Poecilia reticulata	NA	15.7	Picture taken on site
Seine	20210911	Erft_Sept	Poecilia reticulata	NA	10.4	Picture taken on site
Seine	20210911	Erft_Sept	Poecilia reticulata	NA	16.9	Picture taken on site
Seine	20210911	Erft_Sept	Poecilia reticulata	NA	12.8	Picture taken on site
Seine	20210911	Erft_Sept	Poecilia reticulata	NA	13.5	Picture taken on site
Seine	20210911	Erft_Sept	Poecilia reticulata	NA	19.5	Picture taken on site
Seine	20210911	Erft_Sept	Poecilia reticulata	NA	22.5	Picture taken on site
Seine	20210911	Erft_Sept	Poecilia reticulata	NA	17.5	Picture taken on site
Seine	20210911	Erft_Sept	Poecilia reticulata	NA	15.4	Picture taken on site
Seine	20210911	Erft_Sept	Poecilia reticulata	NA	7.9	Picture taken on site
Seine	20210911	Erft_Sept	Poecilia reticulata	NA	16.4	Picture taken on site
Seine	20210911	Erft_Sept	Poecilia reticulata	NA	16.4	Picture taken on site
Seine	20210911	Erft_Sept	Poecilia reticulata	NA	7.7	Picture taken on site
Seine	20210911	Erft_Sept	Poecilia reticulata	NA	13	Picture taken on site
Seine	20210911	Erft_Sept	Poecilia reticulata	NA	16.7	Picture taken on site
Seine	20210911	Erft_Sept	Poecilia reticulata	NA	5.9	Picture taken on site
Seine	20210911	Erft_Sept	Poecilia reticulata	NA	11.8	Picture taken on site
Seine	20210911	Erft_Sept	Poecilia reticulata	NA	8.8	Picture taken on site
Seine	20210911	Erft_Sept	Poecilia reticulata	NA	9	Picture taken on site
Seine	20210911	Erft_Sept	Poecilia reticulata	NA	7.3	Picture taken on site
Seine	20210911	Erft_Sept	Poecilia reticulata	NA	6.7	Picture taken on site
Seine	20210911	Erft_Sept	Poecilia reticulata	NA	6.9	Picture taken on site
Seine	20210911	Erft_Sept	Poecilia reticulata	NA	14.3	Picture taken on site
Seine	20210911	Erft_Sept	Poecilia reticulata	NA	26.1	Picture taken on site
Seine	20210911	Erft_Sept	Poecilia reticulata	NA	19.1	Picture taken on site
Seine	20210911	Erft_Sept	Poecilia reticulata	NA	19.9	Picture taken on site
Seine	20210911	Erft_Sept	Poecilia reticulata	NA	24.6	Picture taken on site
Seine	20210911	Erft_Sept	Poecilia reticulata	NA	22.2	Picture taken on site
Seine	20210911	Erft_Sept	Poecilia reticulata	NA	14.2	Picture taken on site
Seine	20210911	Erft_Sept	Poecilia reticulata	NA	14.4	Picture taken on site
Seine	20210911	Erft_Sept	Poecilia reticulata	NA	17.6	Picture taken on site
Seine	20210911	Erft_Sept	Poecilia reticulata	NA	15.5	Picture taken on site
Seine	20210911	Erft_Sept	Poecilia reticulata	NA	19.9	Picture taken on site
Seine	20210911	Erft_Sept	Poecilia reticulata	NA	39.2	Picture taken on site
Seine	20210911	Erft_Sept	Poecilia reticulata	NA	14.7	Picture taken on site
Seine	20210911	Erft_Sept	Poecilia reticulata	NA	5.5	Picture taken on site
Seine	20210911	Erft_Sept	Poecilia reticulata	NA	8	Picture taken on site
Seine	20210911	Erft_Sept	Poecilia reticulata	NA	18.6	Picture taken on site
Seine	20210911	Erft_Sept	Poecilia reticulata	NA	27.9	Picture taken on site
Seine	20210911	Erft_Sept	Poecilia reticulata	NA	15.1	Picture taken on site
Seine	20210911	Erft_Sept	Poecilia reticulata	NA	9.8	Picture taken on site
Seine	20210911	Erft_Sept	Poecilia reticulata	NA	19.8	Picture taken on site
Seine	20210911	Erft_Sept	Poecilia reticulata	NA	14.2	Picture taken on site
Seine	20210911	Erft_Sept	Poecilia reticulata	NA	15.9	Picture taken on site
Seine	20210911	Erft_Sept	Poecilia reticulata	NA	17.5	Picture taken on site
Seine	20210911	Erft_Sept	Poecilia reticulata	NA	5.6	Picture taken on site
Seine	20210911	Erft_Sept	Poecilia reticulata	NA	22.3	Picture taken on site
Seine	20210911	Erft_Sept	Poecilia reticulata	NA	20	Picture taken on site
Seine	20210911	Erft_Sept	Poecilia reticulata	NA	10.3	Picture taken on site
Seine	20210911	Erft_Sept	Poecilia reticulata	NA	12.7	Picture taken on site
Seine	20210911	Erft_Sept	Poecilia reticulata	NA	30.5	Picture taken on site
Seine	20210911	Erft_Sept	Poecilia reticulata	NA	34.9	Picture taken on site
Seine	20210911	Erft_Sept	Poecilia reticulata	NA	18.6	Picture taken on site
Seine	20210911	Erft_Sept	Poecilia reticulata	NA	23	Picture taken on site
Seine	20210911	Erft_Sept	Poecilia reticulata	NA	25.1	Picture taken on site
Seine	20210911	Erft_Sept	Poecilia reticulata	NA	21.4	Picture taken on site
Seine	20210911	Erft_Sept	Poecilia reticulata	NA	20.7	Picture taken on site
Seine	20210911	Erft_Sept	Poecilia reticulata	NA	21.8	Picture taken on site
Seine	20210911	Erft_Sept	Poecilia reticulata	NA	17.3	Picture taken on site
Seine	20210911	Erft_Sept	Poecilia reticulata	NA	21.7	Picture taken on site
Seine	20210911	Erft_Sept	Poecilia reticulata	NA	25.5	Picture taken on site
Seine	20210911	Erft_Sept	Poecilia reticulata	NA	22.1	Picture taken on site
Seine	20210911	Erft_Sept	Poecilia reticulata	NA	18.7	Picture taken on site
Seine	20210911	Erft_Sept	Poecilia reticulata	NA	21.8	Picture taken on site
Seine	20210911	Erft_Sept	Poecilia reticulata	NA	19	Picture taken on site
Seine	20210911	Erft_Sept	Poecilia reticulata	NA	19.1	Picture taken on site
Seine	20210911	Erft_Sept	Poecilia reticulata	NA	9.7	Picture taken on site
Seine	20210911	Erft_Sept	Poecilia reticulata	NA	17.2	Picture taken on site
Seine	20210911	Erft_Sept	Poecilia reticulata	NA	21.8	Picture taken on site
Seine	20210911	Erft_Sept	Poecilia reticulata	NA	20.1	Picture taken on site
Seine	20210911	Erft_Sept	Poecilia reticulata	NA	14.7	Picture taken on site
Seine	20210911	Erft_Sept	Poecilia reticulata	NA	18.8	Picture taken on site
Seine	20210911	Erft_Sept	Poecilia reticulata	NA	31.4	Picture taken on site
Seine	20210911	Erft_Sept	Poecilia reticulata	NA	18.2	Picture taken on site
Seine	20210911	Erft_Sept	Poecilia reticulata	NA	18	Picture taken on site
Seine	20210911	Erft_Sept	Poecilia reticulata	NA	12.2	Picture taken on site
Seine	20210911	Erft_Sept	Poecilia reticulata	NA	32.8	Picture taken on site
Seine	20210911	Erft_Sept	Poecilia reticulata	NA	31.2	Picture taken on site
Seine	20210911	Erft_Sept	Poecilia reticulata	NA	22.1	Picture taken on site
Seine	20210911	Erft_Sept	Poecilia reticulata	NA	22.4	Picture taken on site
Seine	20210911	Erft_Sept	Poecilia reticulata	NA	14.1	Picture taken on site
Seine	20210911	Erft_Sept	Poecilia reticulata	NA	23.8	Picture taken on site
Seine	20210911	Erft_Sept	Poecilia reticulata	NA	30.3	Picture taken on site
Seine	20210911	Erft_Sept	Poecilia reticulata	NA	19.1	Picture taken on site
Seine	20210911	Erft_Sept	Poecilia reticulata	NA	26.5	Picture taken on site
Seine	20210911	Erft_Sept	Poecilia reticulata	NA	20.7	Picture taken on site
Seine	20210911	Erft_Sept	Poecilia reticulata	NA	21.3	Picture taken on site
Seine	20210911	Erft_Sept	Poecilia reticulata	NA	11.9	Picture taken on site
Seine	20210911	Erft_Sept	Poecilia reticulata	NA	22.2	Picture taken on site
Seine	20210911	Erft_Sept	Poecilia reticulata	NA	21.5	Picture taken on site
Seine	20210911	Erft_Sept	Poecilia reticulata	NA	9.4	Picture taken on site
Seine	20210911	Erft_Sept	Poecilia reticulata	NA	16.6	Picture taken on site
Seine	20210911	Erft_Sept	Poecilia reticulata	NA	27.1	Picture taken on site
Seine	20210911	Erft_Sept	Poecilia reticulata	NA	18.5	Picture taken on site
Seine	20210911	Erft_Sept	Poecilia reticulata	NA	20	tagged
Seine	20210911	Erft_Sept	Poecilia reticulata	NA	28.1	tagged
Seine	20210911	Erft_Sept	Gobio gobio	NA	31.8	Picture taken on site
Seine	20210911	Erft_Sept	Gobio gobio	NA	31.8	Picture taken on site
Seine	20210911	Erft_Sept	Gobio gobio	NA	34.1	Picture taken on site
Seine	20210911	Erft_Sept	Gobio gobio	NA	25.5	Picture taken on site
Seine	20210911	Erft_Sept	Gobio gobio	NA	33.6	Picture taken on site
Seine	20210911	Erft_Sept	Gobio gobio	NA	44.6	Picture taken on site
Seine	20210911	Erft_Sept	Gobio gobio	NA	49.2	Picture taken on site
Seine	20210911	Erft_Sept	Gobio gobio	NA	39.8	Picture taken on site
Seine	20210911	Erft_Sept	Gobio gobio	NA	32.2	Picture taken on site
Seine	20210911	Erft_Sept	Gobio gobio	NA	64.7	Picture taken on site
Seine	20210911	Erft_Sept	Gobio gobio	NA	46.3	Picture taken on site
Seine	20210911	Erft_Sept	Alburnus alburnus	NA	16.5	Picture taken on site
Seine	20210911	Erft_Sept	Alburnus alburnus	NA	22.2	Picture taken on site
Seine	20210911	Erft_Sept	Alburnus alburnus	NA	37.1	Picture taken on site
Seine	20210911	Erft_Sept	Alburnus alburnus	NA	21.6	Picture taken on site
Seine	20210911	Erft_Sept	Alburnus alburnus	NA	19.8	Picture taken on site
Seine	20210911	Erft_Sept	Alburnus alburnus	NA	13.5	Picture taken on site
Seine	20210911	Erft_Sept	Alburnus alburnus	NA	21.9	Picture taken on site
Seine	20210911	Erft_Sept	Alburnus alburnus	NA	12.7	Picture taken on site
Seine	20210911	Erft_Sept	Alburnus alburnus	NA	15.2	Picture taken on site
Seine	20210911	Erft_Sept	Alburnus alburnus	NA	23.8	Picture taken on site
Seine	20210911	Erft_Sept	Alburnus alburnus	NA	17.3	Picture taken on site
Seine	20210911	Erft_Sept	Alburnus alburnus	NA	19	Picture taken on site
Seine	20210911	Erft_Sept	Alburnus alburnus	NA	16.7	Picture taken on site
Seine	20210911	Erft_Sept	Alburnus alburnus	NA	15.5	Picture taken on site
E-fishing	20210728	Erft_July	Gobio gobio	NA	50	Measured on site with ruler
E-fishing	20210728	Erft_July	Alburnus alburnus	NA	150	Measured on site with ruler
E-fishing	20210728	Erft_July	Squalius cephalus	NA	100	Measured on site with ruler
E-fishing	20210728	Erft_July	Squalius cephalus	NA	100	Measured on site with ruler
E-fishing	20210728	Erft_July	Squalius cephalus	NA	100	Measured on site with ruler
E-fishing	20210728	Erft_July	Squalius cephalus	NA	100	Measured on site with ruler
E-fishing	20210728	Erft_July	Squalius cephalus	NA	100	Measured on site with ruler
E-fishing	20210728	Erft_July	Squalius cephalus	NA	100	Measured on site with ruler
E-fishing	20210728	Erft_July	Squalius cephalus	NA	150	Measured on site with ruler
E-fishing	20210728	Erft_July	Squalius cephalus	NA	150	Measured on site with ruler
E-fishing	20210728	Erft_July	Squalius cephalus	NA	150	Measured on site with ruler
E-fishing	20210728	Erft_July	Squalius cephalus	NA	150	Measured on site with ruler
E-fishing	20210728	Erft_July	Squalius cephalus	NA	150	Measured on site with ruler
E-fishing	20210728	Erft_July	Squalius cephalus	NA	150	Measured on site with ruler
E-fishing	20210728	Erft_July	Squalius cephalus	NA	150	Measured on site with ruler
E-fishing	20210728	Erft_July	Squalius cephalus	NA	150	Measured on site with ruler
E-fishing	20210728	Erft_July	Squalius cephalus	NA	150	Measured on site with ruler
E-fishing	20210728	Erft_July	Squalius cephalus	NA	150	Measured on site with ruler
E-fishing	20210728	Erft_July	Squalius cephalus	NA	150	Measured on site with ruler
E-fishing	20210728	Erft_July	Squalius cephalus	NA	150	Measured on site with ruler
E-fishing	20210728	Erft_July	Squalius cephalus	NA	150	Measured on site with ruler
E-fishing	20210728	Erft_July	Squalius cephalus	NA	200	Measured on site with ruler
E-fishing	20210728	Erft_July	Squalius cephalus	NA	200	Measured on site with ruler
E-fishing	20210728	Erft_July	Squalius cephalus	NA	200	Measured on site with ruler
E-fishing	20210728	Erft_July	Squalius cephalus	NA	200	Measured on site with ruler
E-fishing	20210728	Erft_July	Squalius cephalus	NA	200	Measured on site with ruler
E-fishing	20210728	Erft_July	Squalius cephalus	NA	200	Measured on site with ruler
E-fishing	20210728	Erft_July	Squalius cephalus	NA	200	Measured on site with ruler
E-fishing	20210728	Erft_July	Squalius cephalus	NA	200	Measured on site with ruler
E-fishing	20210728	Erft_July	Squalius cephalus	NA	200	Measured on site with ruler
E-fishing	20210728	Erft_July	Squalius cephalus	NA	200	Measured on site with ruler
E-fishing	20210728	Erft_July	Squalius cephalus	NA	200	Measured on site with ruler
E-fishing	20210728	Erft_July	Squalius cephalus	NA	200	Measured on site with ruler
E-fishing	20210728	Erft_July	Squalius cephalus	NA	200	Measured on site with ruler
E-fishing	20210728	Erft_July	Squalius cephalus	NA	200	Measured on site with ruler
E-fishing	20210728	Erft_July	Squalius cephalus	NA	200	Measured on site with ruler
E-fishing	20210728	Erft_July	Squalius cephalus	NA	200	Measured on site with ruler
E-fishing	20210728	Erft_July	Squalius cephalus	NA	200	Measured on site with ruler
E-fishing	20210728	Erft_July	Squalius cephalus	NA	200	Measured on site with ruler
E-fishing	20210728	Erft_July	Squalius cephalus	NA	200	Measured on site with ruler
E-fishing	20210728	Erft_July	Squalius cephalus	NA	200	Measured on site with ruler
E-fishing	20210728	Erft_July	Squalius cephalus	NA	200	Measured on site with ruler
E-fishing	20210728	Erft_July	Squalius cephalus	NA	200	Measured on site with ruler
E-fishing	20210728	Erft_July	Squalius cephalus	NA	200	Measured on site with ruler
E-fishing	20210728	Erft_July	Squalius cephalus	NA	200	Measured on site with ruler
E-fishing	20210728	Erft_July	Squalius cephalus	NA	200	Measured on site with ruler
E-fishing	20210728	Erft_July	Squalius cephalus	NA	250	Measured on site with ruler
E-fishing	20210728	Erft_July	Squalius cephalus	NA	250	Measured on site with ruler
E-fishing	20210728	Erft_July	Squalius cephalus	NA	250	Measured on site with ruler
E-fishing	20210728	Erft_July	Squalius cephalus	NA	250	Measured on site with ruler
E-fishing	20210728	Erft_July	Squalius cephalus	NA	250	Measured on site with ruler
E-fishing	20210728	Erft_July	Squalius cephalus	NA	250	Measured on site with ruler
E-fishing	20210728	Erft_July	Squalius cephalus	NA	250	Measured on site with ruler
E-fishing	20210728	Erft_July	Squalius cephalus	NA	250	Measured on site with ruler
E-fishing	20210728	Erft_July	Squalius cephalus	NA	250	Measured on site with ruler
E-fishing	20210728	Erft_July	Squalius cephalus	NA	250	Measured on site with ruler
E-fishing	20210728	Erft_July	Squalius cephalus	NA	250	Measured on site with ruler
E-fishing	20210728	Erft_July	Squalius cephalus	NA	250	Measured on site with ruler
E-fishing	20210728	Erft_July	Squalius cephalus	NA	250	Measured on site with ruler
E-fishing	20210728	Erft_July	Squalius cephalus	NA	300	Measured on site with ruler
E-fishing	20210728	Erft_July	Squalius cephalus	NA	300	Measured on site with ruler
E-fishing	20210728	Erft_July	Squalius cephalus	NA	300	Measured on site with ruler
E-fishing	20210728	Erft_July	Squalius cephalus	NA	300	Measured on site with ruler
E-fishing	20210728	Erft_July	Squalius cephalus	NA	300	Measured on site with ruler
E-fishing	20210728	Erft_July	Squalius cephalus	NA	300	Measured on site with ruler
E-fishing	20210728	Erft_July	Squalius cephalus	NA	300	Measured on site with ruler
E-fishing	20210728	Erft_July	Squalius cephalus	NA	400	Measured on site with ruler
E-fishing	20210728	Erft_July	Squalius cephalus	NA	400	Measured on site with ruler
E-fishing	20210728	Erft_July	Squalius cephalus	NA	400	Measured on site with ruler
E-fishing	20210728	Erft_July	Perca fluviatilis	NA	300	Measured on site with ruler
E-fishing	20210728	Erft_July	Rutilus rutilus	NA	150	Measured on site with ruler
E-fishing	20210728	Erft_July	Rutilus rutilus	NA	200	Measured on site with ruler
E-fishing	20210728	Erft_July	Rutilus rutilus	NA	200	Measured on site with ruler
E-fishing	20210728	Erft_July	Rutilus rutilus	NA	200	Measured on site with ruler
E-fishing	20210728	Erft_July	Rutilus rutilus	NA	250	Measured on site with ruler
E-fishing	20210728	Erft_July	Rutilus rutilus	NA	250	Measured on site with ruler
E-fishing	20210728	Erft_July	Barbatula barbatula	NA	100	Measured on site with ruler
